# Two distinct chromatin modules regulate proinflammatory gene expression

**DOI:** 10.1101/2024.08.03.606159

**Authors:** Isabelle Seufert, Irene Gerosa, Vassiliki Varamogianni-Mamatsi, Anastasiya Vladimirova, Ezgi Sen, Stefanie Mantz, Anne Rademacher, Sabrina Schumacher, Panagiotis Liakopoulos, Petros Kolovos, Simon Anders, Jan-Philipp Mallm, Argyris Papantonis, Karsten Rippe

**Author notes:** Correspondence: Karsten Rippe.

## Abstract

Various mechanisms have been proposed to explain gene activation and co-regulation, including enhancer-promoter interactions via chromatin looping and the enrichment of transcription factors into hubs or condensates. However, these conclusions often stem from analyses of individual loci, and genome-wide studies exploring mechanistic differences with coupled gene expression are lacking. In this study, we dissected the proinflammatory gene expression program induced by TNFα in primary human endothelial cells using NGS- and imaging-based techniques. Our findings, enabled by our novel RWireX approach for single-cell ATAC-seq analysis, revealed two distinct regulatory chromatin modules: autonomous links of co-accessibility (ACs) between separated sites, and domains of contiguous co-accessibility (DCs) with increased local transcription factor binding. Genes in ACs and DCs exhibited different transcriptional bursting kinetics, highlighting the existence of two structurally and functionally distinct regulatory chromatin modules in the proinflammatory response. These findings provide a novel mechanistic framework for understanding how cells achieve rapid and precise gene expression control.

**Graphical abstract:** 

**Highlights:**

- Two distinct, non-mutually exclusive chromatin modules, ACs and DCs, that regulate proinflammatory gene expression were identified based on deep scATAC-seq.
- ACs represent long-range genomic interactions with regulation occurring more by transcription burst frequency.
- DCs are regions of increased local transcription factor binding that can modulate transcription burst size.
- The AC/DC model integrates sequencing-based evidence for chromatin looping with microscopy observations of transcription factor hubs/condensates into a unified model.
- Our findings provide a novel framework for understanding how cells achieve rapid and precise gene expression control.
