## Supplementary Dataset 1 for "Two distinct chromatin modules regulate proinflammatory gene expression"

### Sheet: snATAC-seq
Sample	HUVEC_TNFa_0min_Rep1	HUVEC_TNFa_30min_Rep1	HUVEC_TNFa_240min_Rep1	HUVEC_TNFa_0min_Rep2	HUVEC_TNFa_30min_Rep2	HUVEC_TNFa_240min_Rep2	HUVEC_TNFa_0min_Rep3	HUVEC_TNFa_30min_Rep3	HUVEC_TNFa_240min_Rep3
Replicate	1	1	1	2	2	2	3	3	3
TNFa treatment timepoint	0min	30min	240min	0min	30min	240min	0min	30min	240min
Sequenced read pairs	2,655,922,656	2,230,005,333	2,428,973,921	2,151,183,819	2,136,266,937	2,387,966,429	2,615,116,880	2,659,573,577	2,032,193,581
Percent duplicates	61.5	55.2	58.0	61.9	61.2	53.5	59.1	58.6	71.8
Percent confidently mapped read pairs	87.3	88.2	88.0	88.2	89.8	88.6	88.1	88.1	92.0
Number of high-quality cells	4902	5202	5480	2425	4424	6965	5884	5645	5244
Median number of unique fragments per cell	128825	134896	125893	204174	141254	117490	123027	131826	66069
TSS enrichment score	10.34	10.43	10.45	9.87	10.51	10.47	13.5	10.81	11.22

### Sheet: scRNA-seq
Sample	HUVEC_TNFa_0min_Rep1	HUVEC_TNFa_30min_Rep1	HUVEC_TNFa_240min_Rep1	HUVEC_TNFa_0min_Rep2	HUVEC_TNFa_30min_Rep2	HUVEC_TNFa_240min_Rep2	HUVEC_TNFa_0min_Rep3	HUVEC_TNFa_30min_Rep3	HUVEC_TNFa_240min_Rep3
Replicate	1	1	1	2	2	2	3	3	3
TNFa treatment timepoint	0min	30min	240min	0min	30min	240min	0min	30min	240min
Sequenced read pairs	311,628,705	265,034,290	302,252,205	226,548,223	252,208,026	265,004,092	290,895,239	325,433,791	271,413,583
Percent confidently mapped read pairs	82.9	81.1	81.8	85.5	85.6	85.2	80.4	83.5	81.9
Number of high-quality cells	3891	3098	3121	3707	4326	3164	4750	5341	3822
Median number of UMI counts per cell	27718	26934	29433	21272	20112	27630	20068	21511	22283
Median number of genes per cell	6078	5920	6017	5483	5179	5969	5356	5457	5439
Percent mitochondrial UMI counts	2	2	2	2	2	2	2	2	2

### Sheet: Multiome-seq (snATAC+snRNA)
Sample	HUVEC_TNFa_0min	HUVEC_TNFa_30min	HUVEC_TNFa_240min
TNFa treatment timepoint	0min	30min	240min
Sequenced RNA read pairs	205,001,735	136,054,815	307,811,544
Sequenced ATAC read pairs	223,708,274	216,240,286	261,901,379
Percent confidently mapped RNA read pairs	92.7	92.7	93.1
Percent ATAC duplicates	43.8	34.0	40.1
Percent confidently mapped ATAC read pairs	91.4	90.7	91.9
Number of high-quality RNA cells	1.269	1.141	2.217
Median number of RNA UMI counts per cell	11.559	10.536	11.729
Median number of genes per cell	3.777	3.475	3.569
Percent mitochondrial RNA UMI counts	21	20	18
Number of high-quality ATAC cells	2.221	2.136	2.736
Median number of unique ATAC fragments per cell	26.915	26.915	30.902
TSS enrichment score	13.81	12.13	11.81

### Sheet: snRNA-seq
Sample	HUVEC_TNFa_0min	HUVEC_TNFa_30min	HUVEC_TNFa_240min
TNFa treatment timepoint	0min	30min	240min
Sequenced read pairs	372.894	557,968	208,211
Percent confidently mapped read pairs	27.6	20.2	32
Number of high-quality cells	378	380	376
Median number of exonic UMI counts per cell	20.73	24.647	11.129
Median number of exonic genes per cell	8.587	9.594	4.356
Median number of intronic UMI counts per cell	70.8	87.122	50.333
Median number of intronic genes per cell	22.362	25.525	13.896
Percent mitochondrial UMI counts	0.1	0.06	0.38
