## Supplementary Dataset 3 for "Two distinct chromatin modules regulate proinflammatory gene expression"

### Sheet: TRG clusters
seqnames	start	end	size	number_TRGs	TRGs	TRG_regulation	DC_score	AC_score	TRGcluster_regulation
chr4	73740541	74099197	358657	6	CXCL3,CXCL2,CXCL8,CXCL1,CXCL6,CXCL5	DC,DC,DC,DC,DC,DC	1	0	DC
chr19	12763003	13154912	391910	5	JUNB,IER2,AC011446.2,HOOK2,LYL1	AC2,AC1,AC2,AC2,AC/DC	0.2	1	AC
chr2	161096231	161308390	212160	4	AC009313.1,TANK,AC009299.3,LINC01806	DC,DC,AC/DC,DC	1	0.25	DC
chr15	62066977	62165286	98310	2	C2CD4B,C2CD4A	DC,NA	0.5	0	DC
chr2	186590056	186849209	259154	3	AC017101.1,ITGAV,ZSWIM2	AC/DC,DC,DC	1	0.333333	DC
chr8	89585872	89791065	205194	2	RIPK2,AF117829.1	DC,DC	1	0	DC
chr21	33402896	36576570	3173675	8	KCNE1,IFNGR2,AP000569.1,RCAN1,RUNX1,AP000331.1,CBR3,CLDN14	AC2,AC2,NA,NA,AC2,NA,NA,NA	0	0.375	NA
chr7	22118236	22732003	613768	2	IL6,RAPGEF5	AC2,DC	0.5	0.5	AC/DC
chr19	38251237	39428416	1177180	9	ZFP36,PLEKHG2,NFKBIB,RINL,LRFN1,AC022144.1,CAPN12,AC008649.2,PPP1R14A	AC/DC,AC/DC,DC,AC/DC,DC,AC1,AC2,AC2,NA	0.555556	0.666667	AC/DC
chr17	7839904	8156507	316604	2	KDM6B,PER1	AC2,AC/DC	0.5	1	AC/DC
chr14	54567097	54902827	335731	3	SAMD4A,AL133444.1,GCH1	DC,DC,AC1	0.666667	0.333333	DC
chr9	92600094	93134252	534159	3	IPPK,NINJ1,AL157827.2	DC,AC/DC,DC	1	0.333333	DC
chr3	149761100	150466432	705333	2	TSC22D2,ANKUB1	AC2,NA	0	0.5	AC
chr3	4749192	4985324	236133	4	EGOT,AC018816.1,BHLHE40,BHLHE40-AS1	AC2,AC2,DC,AC/DC	0.5	0.75	AC/DC
chr6	142751469	142957946	206478	2	HIVEP2,AL355304.1	DC,DC	1	0	DC
chr9	37438102	38069228	631127	2	SHB,ZBTB5	DC,AC1	0.5	0.5	AC/DC
chr3	64092236	64688001	595766	3	ADAMTS9,PRICKLE2,PRICKLE2-AS3	DC,DC,DC	1	0	DC
chr12	52022832	52192015	169184	3	NR4A1,AC025259.3,KRT80	AC/DC,AC/DC,AC2	0.666667	1	AC/DC
chr6	11173452	11382349	208898	2	AL139807.1,NEDD9	NA,DC	0.5	0	DC
chr11	101915010	102780629	865620	4	BIRC2,BIRC3,CEP126,MMP10	DC,DC,DC,AC2	0.75	0.25	DC
chr19	9853718	10569060	715343	8	AC011511.2,ICAM1,AC011511.5,ICAM4,ICAM5,TYK2,CDKN2D,OLFM2	DC,AC/DC,DC,DC,DC,DC,AC/DC,AC1	0.875	0.375	DC
chr1	100538139	101236529	698391	5	AC104506.1,SLC30A7,VCAM1,GPR88,AL109741.1	DC,DC,NA,DC,NA	0.6	0	DC
chr1	150560202	151146665	586464	5	MCL1,ADAMTSL4-AS1,CTSS,SEMA6C,HORMAD1	AC1,AC1,AC2,AC2,NA	0	0.8	AC
chr1	94529173	94895247	366075	2	F3,SLC44A3	DC,DC	1	0	DC
chr2	207074137	207529796	455660	4	KLF7,KLF7-IT1,MYOSLID,AC009226.1	DC,DC,AC1,AC1	0.5	0.5	AC/DC
chr16	86510527	86961269	450743	3	FOXC2,AC093519.2,FOXF1	NA,AC2,AC2	0	0.666667	AC
chr9	99397024	99906606	509583	2	STX17-AS1,NR4A3	DC,DC	1	0	DC
chr5	65926475	66082550	156076	2	ERBIN,AC010359.3	DC,DC	1	0	DC
chr1	169662007	169854081	192075	2	C1orf112,SELE	NA,AC2	0	0.5	AC
chr5	132073789	132490778	416990	4	IRF1,CSF2,AC116366.1,AC116366.2	AC/DC,DC,DC,DC	1	0.25	DC
chr3	146064042	146163654	99613	3	AC107021.1,LNCSRLR,PLOD2	DC,DC,DC	1	0	DC
chr10	18545561	18681640	136080	2	ARL5B,NSUN6	NA,NA	0	0	NA
chr8	22367249	23019336	652088	4	EGR3,AC105046.1,SLC39A14,AC107959.1	DC,AC/DC,DC,AC2	0.75	0.5	AC/DC
chr17	33013087	34363234	1350148	5	CCL2,CCL8,CCL7,CCL1,ASIC2	AC2,NA,NA,NA,AC/DC	0.2	0.4	NA
chr7	130853720	130930683	76964	2	AC016831.1,LINC00513	DC,DC	1	0	DC
chr5	126360132	126509022	148891	2	GRAMD2B,AC093535.1	AC2,NA	0	0.5	AC
chr14	102777476	103137440	359965	2	TNFAIP2,TRAF3	AC/DC,AC2	0.5	1	AC/DC
chr14	50632058	50668307	36250	2	SAV1,AL606834.1	DC,DC	1	0	DC
chr3	187368385	187745726	377342	3	BCL6,AC072022.1,RTP4	DC,NA,NA	0.333333	0	NA
chr5	172762980	172782335	19356	2	DUSP1,AC022217.3	AC/DC,DC	1	0.5	AC/DC
chr12	9752486	10674319	921834	4	KLRK1,STYK1,CLEC9A,CD69	NA,NA,NA,AC2	0	0.25	NA
chr6	137823673	137883313	59641	2	TNFAIP3,WAKMAR2	DC,DC	1	0	DC
chr4	102500841	102617303	116463	2	NFKB1,AF213884.3	DC,DC	1	0	DC
chr10	73497538	73922778	425241	3	PLAU,C10orf55,USP54	AC2,NA,AC2	0	0.666667	AC
chr2	28392448	28426720	34273	2	FOSL2,AC104695.3	AC/DC,DC	1	0.5	AC/DC
chr6	154154496	154522308	367813	4	CNKSR3,AL357075.3,AL357075.4,IPCEF1	DC,DC,DC,DC	1	0	DC
chr8	102648784	102810040	161257	2	KLF10,GASAL1	AC1,AC1	0	1	AC
chr19	2476122	3180333	704212	3	GNG7,S1PR4,GADD45B	DC,AC/DC,AC2	0.666667	0.666667	AC/DC
chr17	63928740	64662308	733569	4	ERN1,AC005803.1,CD79B,SMURF2	AC1,AC/DC,NA,NA	0.25	0.5	AC
chr15	59132434	59372872	240439	3	MYO1E,AC092868.2,AC092756.1	DC,DC,DC	1	0	DC
chr10	5943639	6353828	410190	4	PFKFB3,AL157395.1,IL15RA,LINC02649	DC,DC,AC2,DC	0.75	0.25	DC
chr3	9693182	10243746	550565	3	IRAK2,CPNE9,AC022382.2	DC,NA,NA	0.333333	0	NA
chr11	118636620	118679691	43072	2	TREH,AP000941.1	DC,DC	1	0	DC
chr19	44643798	46471564	1827767	8	FOSB,BCL3,RELB,EXOC3L2,NOVA2,HIF3A,PNMA8A,PVR	AC/DC,AC2,AC/DC,NA,DC,AC2,NA,AC2	0.375	0.625	AC
chr9	136375577	137302272	926696	5	TRAF2,SNAPC4,NRARP,BX255925.1,UAP1L1	AC/DC,DC,DC,AC/DC,DC	1	0.4	DC
chr12	108515277	109268227	752951	5	SSH1,AC087893.2,USP30-AS1,ACACB,FICD	DC,DC,AC2,NA,NA	0.4	0.2	NA
chr1	182598623	183418381	819759	5	LAMC1,LAMC1-AS1,LAMC2,NMNAT2,RGS16	DC,DC,DC,NA,DC	0.8	0	DC
chr1	205227946	205680510	452565	3	NUAK2,TMCC2,SLC45A3	DC,DC,AC2	0.666667	0.333333	DC
chr16	56608584	57689379	1080796	6	AC026461.3,HERPUD1,MT2A,CX3CL1,ADGRG3,CCL17	AC2,DC,AC2,AC1,NA,DC	0.333333	0.5	AC
chr8	40153482	40172613	19132	2	TCIM,AC022733.2	AC2,NA	0	0.5	AC
chr6	36354091	37699307	1345217	5	TMEM217,PIM1,MDGA1,RAB44,ETV7	DC,NA,AC2,AC/DC,AC2	0.4	0.6	AC
chr1	218285293	218525979	240687	3	TGFB2,C1orf143,RRP15	DC,DC,AC2	0.666667	0.333333	DC
chr5	55978248	56111330	133083	2	AC008892.1,AC016596.1	DC,AC/DC	1	0.5	AC/DC
chr22	35380361	36940440	1560080	9	Z82215.1,FO393418.1,APOL3,APOL2,APOL4,APOL6,HMOX1,CSF2RB,NCF4	DC,AC/DC,DC,DC,DC,DC,AC2,NA,DC	0.777778	0.222222	DC
chr21	43107942	44240967	1133026	7	SIK1,AP001631.2,GATD3A,AP001057.1,ICOSLG,LINC01678,AATBC	NA,NA,NA,DC,NA,AC2,NA	0.142857	0.142857	NA
chr11	65592855	66336841	743987	3	FOSL1,RIN1,KCNK7	NA,DC,AC/DC	0.666667	0.333333	DC
chr2	11833926	12716558	882633	2	MIR3681HG,AC009486.2	AC2,NA	0	0.5	AC
chr21	41986831	42297245	310415	3	ABCG1,ZNF295-AS1,ZBTB21	DC,AC2,NA	0.333333	0.333333	NA
chr1	85276388	85583951	307564	3	CCN1,AC092807.2,AL078459.1	DC,AC/DC,AC/DC	1	0.666667	AC/DC
chr14	68979682	70189071	1209390	4	SLC8A3,AL359317.2,SUSD6,ACTN1-AS1	AC/DC,NA,NA,AC2	0.25	0.5	AC
chr6	31269491	32153084	883594	8	CFB,EHMT2,LY6G5C,PRRT1,TNF,LTB,HLA-B,LST1	NA,AC2,AC2,NA,AC2,AC2,AC2,NA	0	0.625	AC
chr6	159468601	159756320	287720	3	AL078604.4,SOD2,WTAP	DC,DC,DC	1	0	DC
chr16	50693588	50803339	109752	4	AC007728.1,CYLD,NOD2,AC007728.2	NA,DC,DC,DC	0.75	0	DC
chr1	995966	1214154	218189	4	AL645608.7,TNFRSF4,HES4,TNFRSF18	DC,AC2,DC,NA	0.5	0.25	DC
chr10	102132994	102421540	288547	3	PSD,NFKB2,PPRC1	AC/DC,AC/DC,AC1	0.666667	1	AC/DC
chr11	114059711	114356572	296862	3	AP002518.2,NNMT,ZBTB16	NA,AC2,NA	0	0.333333	NA
chr3	157146508	157443634	297127	2	CCNL1,PTX3	AC2,DC	0.5	0.5	AC/DC
chr6	127118671	130365426	3246756	9	AL356124.1,ARHGAP18,LAMA2,AL356124.2,SAMD3,PTPRK,C6orf58,AL590006.1,RSPO3	DC,DC,NA,DC,DC,NA,DC,AC2,DC	0.666667	0.111111	DC
chr4	176308268	176792923	484656	3	AC019163.1,VEGFC,AC093801.1	NA,DC,DC	0.666667	0	DC
chr2	102064544	102452566	388023	4	IL18R1,IL1RL1,IL1R1,IL18RAP	DC,NA,AC2,DC	0.5	0.25	DC
chr9	32455302	33167357	712056	3	DNAJA1,DDX58,B4GALT1	AC2,DC,AC2	0.333333	0.666667	AC
chr16	3065297	4273076	1207780	6	ZNF597,TFAP4,NLRC3,SRL,AC005736.1,IL32	AC2,DC,AC/DC,AC2,AC2,AC2	0.333333	0.833333	AC
chr19	49889654	49933936	44283	2	IL4I1,ATF5	NA,AC1	0	0.5	AC
chr12	104802553	105327018	524466	3	AC011313.1,SLC41A2,AC089985.1	NA,AC2,NA	0	0.333333	NA
chr16	10866222	11679153	812932	4	SOCS1,CIITA,LITAF,SNN	NA,AC2,AC2,AC2	0	0.75	AC
chr1	7915894	8026310	110417	2	ERRFI1,TNFRSF9	AC1,AC2	0	1	AC
chr9	113150976	113622635	471660	2	AL162727.1,SLC31A2	DC,AC2	0.5	0.5	AC/DC
chr22	41245611	41399327	153717	3	ZC3H7B,RANGAP1,TEF	DC,AC/DC,AC/DC	1	0.666667	AC/DC
chr7	108023548	108574851	551304	3	NRCAM,DNAJB9,LAMB4	DC,AC1,AC2	0.333333	0.666667	AC
chr1	89006679	89198943	192265	4	GBP1,GBP2,GBP3,GBP4	AC2,NA,AC2,AC2	0	0.75	AC
chr14	100333790	101077911	744122	4	AL157871.4,WARS,AL132709.7,BEGAIN	AC2,AC1,AC2,DC	0.25	0.75	AC
chr14	104937244	105530203	592960	3	JAG2,TMEM121,AHNAK2	AC/DC,AC2,AC1	0.333333	1	AC
chr17	35243071	35880794	637724	4	SLFN5,SLFN11,CCL5,MMP28	NA,NA,DC,NA	0.25	0	NA
chr20	63558086	64100644	542559	5	SOX18,C20orf204,TNFRSF6B,OPRL1,HELZ2	DC,AC/DC,DC,DC,AC/DC	1	0.4	DC
chr15	66293217	67195170	901954	4	SMAD6,SMAD3,AC012568.1,DIS3L	NA,AC/DC,AC2,DC	0.5	0.5	AC/DC
chr19	13795460	14075063	279604	3	AC020916.1,ZSWIM4,MISP3	DC,AC/DC,NA	0.666667	0.333333	DC
chr12	27332854	27502186	169333	3	ARNTL2-AS1,ARNTL2,SMCO2	NA,AC2,NA	0	0.333333	NA
chr5	179806398	180839743	1033346	3	GFPT2,LINC00847,SQSTM1	AC/DC,AC/DC,AC2	0.666667	1	AC/DC
chr1	32741830	32951639	209810	3	AL031602.2,FNDC5,KIAA1522	AC2,AC2,AC2	0	1	AC
chr6	30489509	30744549	255041	3	IER3,HLA-E,ABCF1	AC/DC,DC,AC1	0.666667	0.666667	AC/DC
chr22	31104772	31338022	233251	3	PIK3IP1-AS1,SELENOM,PLA2G3	AC2,AC1,NA	0	0.666667	AC
chr2	233059967	233472105	412139	2	DGKD,INPP5D	AC2,NA	0	0.5	AC
chr12	42456757	42590356	133600	2	PRICKLE1,AC079601.1	AC2,NA	0	0.5	AC
chr6	144150517	144333302	182786	2	AL024474.2,STX11	NA,NA	0	0	NA
chr11	128095758	128906070	810313	4	LINC02725,ETS1,LINC02098,C11orf45	DC,AC/DC,AC2,DC	0.75	0.5	AC/DC
chr9	35732598	36171335	438738	5	CREB3,HRCT1,SPAAR,NPR2,CCIN	AC1,AC2,AC2,AC2,NA	0	0.8	AC
chr19	3750772	4831705	1080934	5	EBI3,TICAM1,STAP2,LRG1,APBA3	NA,DC,DC,AC1,DC	0.6	0.2	DC
chr4	100185870	100880127	694258	3	EMCN,AC097459.1,DDIT4L	NA,NA,AC2	0	0.333333	NA
chr11	59171430	59676042	504613	4	AP000640.2,PATL1,DTX4,AP003778.1	AC2,NA,AC2,NA	0	0.5	AC
chr11	94128841	94282204	153364	2	AP002784.1,PANX1	NA,NA	0	0	NA
chr4	80183879	80963757	779879	3	FGF5,CFAP299,PRDM8	AC2,AC2,AC2	0	1	AC
chr6	125781161	125980245	199085	2	NCOA7,HINT3	DC,DC	1	0	DC
chr6	32821833	32859852	38020	3	TAP1,TAP2,PSMB9	AC1,AC1,AC2	0	1	AC
chr7	100483927	101139267	655341	5	ACHE,AGFG2,NYAP1,PCOLCE,SERPINE1	AC1,AC/DC,AC/DC,DC,DC	0.8	0.6	AC/DC
chr12	49582885	50191364	608480	3	FMNL3,FAM186B,AC008147.2	NA,AC/DC,AC/DC	0.666667	0.666667	AC/DC
chr2	201116154	201176688	60535	2	CFLAR-AS1,CFLAR	NA,AC2	0	0.5	AC
chr7	92604921	93148386	543466	3	CDK6,SAMD9L,AC000065.1	AC2,NA,NA	0	0.333333	NA
chr21	17513043	17612948	99906	2	BTG3,CXADR	NA,NA	0	0	NA
chr6	17706257	18223855	517599	3	AL138724.1,KIF13A,KDM1B	DC,DC,AC2	0.666667	0.333333	DC
chr12	47075707	47236663	160957	2	PCED1B,AMIGO2	AC2,NA	0	0.5	AC
chr15	51751597	52100524	348928	3	AC023906.5,MAPK6,TMOD2	NA,AC2,NA	0	0.333333	NA
chr3	194136148	194498365	362218	2	HES1,ATP13A3	AC2,AC2	0	1	AC
chr12	12473282	12829976	356695	2	APOLD1,DUSP16	AC1,AC2	0	1	AC
chr12	53046969	53232981	186013	2	TNS2,RARG	AC1,AC2	0	1	AC
chr4	141636583	142847433	1210851	2	INPP4B,IL15	AC2,NA	0	0.5	AC
chr5	10275875	10657817	381943	2	ANKRD33B,CMBL	AC2,NA	0	0.5	AC
chr17	78787381	79049789	262409	2	C1QTNF1,USP36	DC,AC1	0.5	0.5	AC/DC
chr2	222424543	222944640	520098	3	SGPP2,ACSL3,MOGAT1	AC2,DC,AC2	0.333333	0.666667	AC
chr5	94703741	95284576	580836	3	MCTP1-AS1,MCTP1,AC008534.1	DC,DC,DC	1	0	DC
chr2	223855716	225042446	1186731	4	SERPINE2,FAM124B,WDFY1,DOCK10	DC,AC2,AC2,DC	0.5	0.5	AC/DC
chr1	209614870	209676391	61522	2	LAMB3,G0S2	AC2,NA	0	0.5	AC
chr1	109910242	110283101	372860	2	CSF1,KCNC4	NA,NA	0	0	NA
chr18	24932771	25352191	419421	3	LINC01894,ZNF521,AC105114.2	NA,AC2,NA	0	0.333333	NA
chr4	38602438	38701518	99081	2	KLF3,KLF3-AS1	AC2,NA	0	0.5	AC
chr22	42692121	42858107	165987	2	A4GALT,ARFGAP3	NA,AC2	0	0.5	AC
chr20	17969018	18561416	592399	3	AL049646.1,MGME1,SEC23B	NA,AC2,AC1	0	0.666667	AC
chr18	63871692	64019780	148089	2	SERPINB2,SERPINB8	NA,AC2	0	0.5	AC
chr8	142611049	142736928	125880	2	ARC,THEM6	DC,AC2	0.5	0.5	AC/DC
chr6	136557046	137219450	662405	2	IFNGR1,MAP3K5	NA,AC2	0	0.5	AC
chr9	21994139	22128104	133966	2	CDKN2B,CDKN2B-AS1	NA,DC	0.5	0	DC
chr6	29550407	29738529	188123	4	HLA-F,UBD,OR2I1P,ZFP57	NA,AC2,NA,AC2	0	0.5	AC
chr1	84078062	84389958	311897	2	PRKACB,SAMD13	AC2,AC2	0	1	AC
chr1	204073115	204411818	338704	3	PPP1R15B,SOX13,PLEKHA6	AC2,AC2,AC2	0	1	AC
chr1	119619377	120100780	481404	2	ZNF697,NOTCH2	AC2,NA	0	0.5	AC
chr14	52791756	53962235	1170480	6	AL139317.5,AL365295.1,LINC02331,AL365295.2,BMP4,AL138479.2	AC2,NA,NA,AC2,AC2,AC2	0	0.666667	AC
chr17	47694081	48633573	939493	8	HOXB-AS3,HOXB7,HOXB8,HOXB9,SKAP1,HOXB5,TBKBP1,SP6	DC,AC/DC,DC,DC,DC,NA,NA,DC	0.75	0.125	DC
chr3	122564338	122730841	166504	2	PARP14,DTX3L	AC2,NA	0	0.5	AC
chr11	63911230	65044829	1133600	4	CCDC88B,RCOR2,CDC42BPG,SAC3D1	AC2,AC1,AC2,AC2	0	1	AC
chr9	114155537	114806040	650504	2	TNFSF15,COL27A1	NA,DC	0.5	0	DC
chr22	50481543	50733299	251757	2	SHANK3,ADM2	DC,DC	1	0	DC
chr3	39808914	40518737	709824	3	ZNF620,MYRIP,EIF1B-AS1	NA,AC2,AC2	0	0.666667	AC
chr14	74941834	75663215	721382	3	FOS,FLVCR2,PGF	AC2,DC,AC2	0.333333	0.666667	AC
chr21	25561909	25717563	155655	2	MIR155HG,JAM2	AC2,NA	0	0.5	AC
chr14	76495363	76783016	287654	3	AC007376.2,VASH1,AC008050.1	AC/DC,DC,DC	1	0.333333	DC
chr2	96143169	96552635	409467	3	DUSP2,ARID5A,NEURL3	NA,AC2,DC	0.333333	0.333333	NA
chr11	111602449	112022654	420206	2	SIK2,DIXDC1	DC,AC2	0.5	0.5	AC/DC
chr1	46040140	46616892	576753	2	PIK3R3,MOB3C	AC1,AC2	0	1	AC
chr18	5895745	6915717	1019973	3	L3MBTL4,AP001021.3,ARHGAP28	NA,AC2,NA	0	0.333333	NA
chr10	79347469	79445625	98157	2	ZCCHC24,PPIF	AC2,AC2	0	1	AC
chrX	68647666	68842161	194496	2	EFNB1,STARD8	AC2,NA	0	0.5	AC
chr2	176122719	176179009	56291	4	HAGLROS,HOXD8,HOXD9,HOXD4	NA,AC2,AC2,NA	0	0.5	AC
chr19	41425359	42196586	771228	4	AC243960.1,B3GNT8,POU2F2,CEACAM21	NA,AC2,AC2,AC2	0	0.75	AC
chr1	77282019	78369465	1087447	3	DNAJB4,AC096531.2,AK5	AC2,AC2,NA	0	0.666667	AC
chr5	42983636	43290840	307205	4	AC008875.3,ANXA2R,AC025171.2,AC114947.2	AC2,AC2,AC2,NA	0	0.75	AC
chr2	112773915	112836817	62903	2	IL1A,IL1B	NA,AC2	0	0.5	AC
chr11	72754729	73410683	655955	4	AP000763.3,STARD10,RELT,P2RY6	AC2,AC2,AC1,AC1	0	1	AC
chr13	52377167	52476629	99463	3	THSD1,CKAP2,AL359513.1	NA,AC2,NA	0	0.333333	NA
chr15	40764068	40939074	175007	2	DLL4,GCHFR	AC/DC,DC	1	0.5	AC/DC
chr3	7951263	8769629	818367	3	LMCD1,LMCD1-AS1,OXTR	AC2,DC,DC	0.666667	0.333333	DC
chr20	3239705	4015559	775855	3	HSPA12B,AL109976.1,RNF24	AC2,DC,AC2	0.333333	0.666667	AC
chr4	139716753	140154185	437433	2	MAML3,AC108053.1	NA,AC2	0	0.5	AC
chr8	17296794	17570574	273781	3	SLC7A2,AP006248.4,MTMR7	DC,DC,DC	1	0	DC
chr19	17824780	18204043	379264	3	JAK3,IFI30,RAB3A	AC2,AC2,AC1	0	1	AC
chr9	83219288	83538547	319260	3	FRMD3,AL137847.1,AL137847.2	AC2,NA,AC2	0	0.666667	AC
chr7	150514872	151014589	499718	3	NOS3,GIMAP1,GIMAP7	AC2,NA,NA	0	0.333333	NA
chr14	95181940	95475837	293898	2	SYNE3,CLMN	NA,NA	0	0	NA
chr9	19409009	19455174	46166	2	ACER2,AL158206.1	NA,NA	0	0	NA
chr8	71828167	72118394	290228	2	MSC,MSC-AS1	AC2,NA	0	0.5	AC
chr1	162069691	162868816	799126	4	CCDC190,UAP1,NOS1AP,C1orf226	AC1,AC2,AC2,NA	0	0.75	AC
chr8	117794490	118951886	1157397	4	EXT1,SAMD12,AC023590.1,TNFRSF11B	DC,NA,AC2,AC2	0.25	0.5	AC
chr14	72619296	73274641	655346	2	PAPLN,DPF3	DC,DC	1	0	DC
chr19	11300777	11384343	83567	3	RAB3D,EPOR,AC011472.2	AC1,AC2,NA	0	0.666667	AC
chr7	27100354	27193449	93096	6	HOXA10,HOXA3,HOXA11-AS,HOXA5,AC004080.2,HOXA2	DC,DC,DC,DC,DC,DC	1	0	DC
chr3	108032456	108138611	106156	3	CD47,LINC01215,AC012020.1	NA,NA,NA	0	0	NA
chr12	76858709	78213011	1354303	4	CSRP2,E2F7,AC073571.1,NAV3	AC2,AC2,DC,DC	0.5	0.5	AC/DC
chr12	25936683	26319721	383039	6	RASSF8,RASSF8-AS1,BHLHE41,SSPN,AC022509.1,AC022509.3	AC2,AC2,NA,AC2,NA,NA	0	0.5	AC
chr4	4859665	5019459	159795	2	MSX1,CYTL1	DC,AC2	0.5	0.5	AC/DC
chr4	138057464	138242350	184887	2	SLC7A11,SLC7A11-AS1	DC,DC	1	0	DC
chr2	101007617	101387504	379888	2	TBC1D8,CREG2	AC2,AC2	0	1	AC
chr2	165957188	166390772	433585	2	SCN1A-AS1,SCN9A	NA,NA	0	0	NA
chr20	31605283	32032181	426899	3	ID1,CCM2L,MYLK2	AC1,NA,DC	0.333333	0.333333	NA
chr11	60937084	61161616	224533	2	VPS37C,SLC15A3	AC2,AC2	0	1	AC
chr19	34926903	34964230	37328	2	ZNF30,ZNF792	DC,NA	0.5	0	DC
chr3	37693655	37984470	290816	2	CTDSPL,ITGA9-AS1	NA,DC	0.5	0	DC
chr12	63844700	64162218	317519	2	SRGAP1,AC020611.2	AC2,NA	0	0.5	AC
chr4	11393150	11823907	430758	2	AC005699.1,HS3ST1	NA,NA	0	0	NA
chr6	25279078	26415209	1136132	5	BTN2A2,BTN3A1,CARMIL1,HIST1H1D,HIST1H1A	NA,NA,NA,DC,AC2	0.2	0.2	NA
chr4	16400430	16898679	498250	2	LDB2,AC097515.1	DC,NA	0.5	0	DC
chr15	55202966	55508235	305270	2	RAB27A,DNAAF4	AC2,NA	0	0.5	AC
chr2	68467572	69249328	781757	2	APLF,ANTXR1	AC1,AC2	0	1	AC
chr1	211639440	212699841	1060402	4	DTL,LINC01693,ATF3,BATF3	AC1,NA,AC2,NA	0	0.5	AC
chr19	6531026	6604104	73079	2	TNFSF9,CD70	AC2,NA	0	0.5	AC
chr17	81017969	81648750	630782	4	AC139149.1,TSPAN10,BAIAP2-DT,AC127496.5	AC2,AC1,AC2,AC2	0	1	AC
chr7	110663051	111562518	899468	2	IMMP2L,LRRN3	NA,DC	0.5	0	DC
chr2	191678068	192194934	516867	2	TMEFF2,NABP1	AC2,AC2	0	1	AC
chr2	156011530	156342349	330820	2	NR4A2,LINC01876	AC2,DC	0.5	0.5	AC/DC
chr20	38805697	38953107	147411	2	PPP1R16B,FAM83D	DC,DC	1	0	DC
chr4	51993702	52097300	103599	2	LRRC66,SPATA18	NA,NA	0	0	NA
chr1	15740051	15940457	200407	2	SPEN,SLC25A34-AS1	AC/DC,AC2	0.5	1	AC/DC
chr7	105876796	106908981	1032186	4	AC004917.1,PIK3CG,NAMPT,CDHR3	AC1,AC2,NA,NA	0	0.5	AC
chr1	148607040	149468031	860992	3	PDE4DIP,NOTCH2NLB,NOTCH2NLC	NA,NA,NA	0	0	NA
chr11	19224063	20121602	897540	5	AC009549.1,NAV2,NAV2-AS2,NAV2-AS1,E2F8	AC2,NA,DC,DC,DC	0.6	0.2	DC
chr11	94973709	95234392	260684	3	SESN3,AP000787.1,KDM4D	AC2,NA,AC2	0	0.666667	AC
chr18	33851100	34891845	1040746	3	DTNA,AC022601.1,NOL4	DC,AC2,AC/DC	0.666667	0.666667	AC/DC
chr17	40058290	40100590	42301	2	THRA,NR1D1	NA,NA	0	0	NA
chr3	189631389	190322447	691059	3	TP63,P3H2,CLDN1	DC,DC,NA	0.666667	0	DC
chr2	240998618	241095569	96952	2	SNED1,AC005237.1	AC2,AC2	0	1	AC
chr6	3153666	3231731	78066	2	TUBB2A,TUBB2B	AC2,NA	0	0.5	AC
chr10	70137981	70382651	244671	2	LRRC20,TYSND1	DC,AC2	0.5	0.5	AC/DC
chr5	148923639	149129579	205941	2	SH3TC2,SH3TC2-DT	AC2,NA	0	0.5	AC
chr11	417933	831992	414060	3	ANO9,CRACR2B,MIR210HG	DC,DC,AC/DC	1	0.333333	DC
chr10	68560337	68985069	424733	3	DDX21,TET1,AL513534.2	AC2,NA,NA	0	0.333333	NA
chr9	5450503	5571283	120781	2	PDCD1LG2,CD274	AC2,AC2	0	1	AC
chr6	148747030	149411614	664585	2	TAB2,UST	DC,AC2	0.5	0.5	AC/DC
chr6	79420172	79539977	119806	2	AL391840.1,AL391840.3	NA,AC2	0	0.5	AC
chr22	24417879	24927579	509701	3	ADORA2A,SGSM1,UPB1	AC2,AC2,NA	0	0.666667	AC
chr20	833715	1309329	475615	2	FAM110A,SNPH	DC,NA	0.5	0	DC
chr6	41636882	42452052	815171	4	TRERF1,MDFI,PRICKLE4,C6orf132	NA,AC2,AC2,NA	0	0.5	AC
chr1	75202131	76634604	1432474	2	ST6GALNAC3,SLC44A5	NA,NA	0	0	NA
chr9	76419850	76906115	486266	3	GCNT1,PRUNE2,PCA3	NA,NA,NA	0	0	NA
chr1	207104233	207738417	634185	3	AL596218.1,CR1L,C4BPA	NA,NA,NA	0	0	NA
chr5	88676033	88904258	228226	2	MEF2C,MEF2C-AS2	DC,NA	0.5	0	DC
chr13	109988097	110463288	475192	3	AL390755.1,COL4A2-AS2,AL390755.3	DC,DC,DC	1	0	DC
chr5	150400041	151093578	693538	3	TNIP1,CD74,SMIM3	AC/DC,AC2,AC2	0.333333	1	AC
chr9	70033921	70226973	193053	2	MAMDC2,MAMDC2-AS1	DC,DC	1	0	DC
chr12	93316722	93583488	266767	3	SOCS2,AC124947.1,SOCS2-AS1	AC2,AC2,NA	0	0.666667	AC
chr9	133459965	133479128	19164	2	SLC2A6,CACFD1	DC,AC/DC	1	0.5	AC/DC
chr4	76021118	76041416	20299	2	CXCL10,CXCL11	NA,NA	0	0	NA
chr1	23191895	23559502	367608	4	ID3,TCEA3,ZNF436-AS1,HTR1D	AC1,AC2,AC1,NA	0	0.75	AC
chr21	26393635	26845410	451776	2	ADAMTS1,CYYR1-AS1	AC2,NA	0	0.5	AC
chr7	136025717	136437786	412070	2	AC078845.1,AC024084.1	NA,NA	0	0	NA
chr2	6865806	7077917	212112	4	RNF144A,RNF144A-AS1,AC068481.1,RSAD2	DC,DC,DC,DC	1	0	DC
chr1	60515716	61462789	947074	3	NFIA,NFIA-AS2,LINC01748	DC,NA,DC	0.666667	0	DC
chr19	53793603	54063954	270352	2	NLRP12,VSTM1	AC2,NA	0	0.5	AC
chr9	13386130	14910996	1524867	4	NFIB,FREM1,LINC01235,AL583785.1	DC,AC2,NA,NA	0.25	0.25	NA
chr10	62374192	62919901	545710	2	EGR2,ZNF365	NA,NA	0	0	NA
chr19	43574638	43596136	21499	2	IRGQ,L34079.3	AC1,NA	0	0.5	AC
chr14	21070273	21206901	136629	2	LINC00641,ARHGEF40	DC,NA	0.5	0	DC
chr5	114055545	114668411	612867	2	KCNN2,AC010230.1	DC,NA	0.5	0	DC
chr16	29900375	29926237	25863	2	KCTD13,ASPHD1	AC1,AC2	0	1	AC
chr18	8705661	9334446	628786	2	MTCL1,AP001033.1	AC2,AC1	0	1	AC
chr17	4739833	4902935	163103	2	C17orf107,ZMYND15	AC2,AC2	0	1	AC
chr8	88032011	88887574	855564	2	MMP16,AC090578.1	NA,NA	0	0	NA
chr12	30926428	31591137	664710	2	DENND5B,TSPAN11	AC2,AC2	0	1	AC
chr8	126552443	127482140	929698	4	PCAT1,CASC8,CASC19,LRATD2	AC2,NA,NA,AC2	0	0.5	AC
chr4	94757955	95549207	791253	2	BMPR1B,UNC5C	DC,AC2	0.5	0.5	AC/DC
chr20	23045633	23190420	144788	2	THBD,AL118508.1	DC,AC2	0.5	0.5	AC/DC
chr16	87470370	88302512	832143	4	AC105429.1,SLC7A5,JPH3,AC138512.1	NA,DC,NA,AC2	0.25	0.25	NA
chr10	89327997	89420998	93002	2	IFIT5,IFIT3	NA,NA	0	0	NA
chr16	30740642	31010639	269998	3	ORAI3,TMEM265,STX1B	AC2,AC2,AC2	0	1	AC
chr1	99472332	99694542	222211	2	PALMD,LINC01708	NA,NA	0	0	NA
chr7	28299321	28958331	659011	2	CREB5,TRIL	DC,AC2	0.5	0.5	AC/DC
chr3	65353525	66038835	685311	3	MAGI1,MAGI1-AS1,MAGI1-IT1	AC/DC,NA,NA	0.333333	0.333333	NA
chr2	132643286	133568464	925179	2	LYPD1,NCKAP5	NA,AC2	0	0.5	AC
chr14	64084232	64546174	461943	2	HSPA2,ESR2	AC1,AC2	0	1	AC
chr7	73667831	73770271	102441	2	VPS37D,CLDN3	AC2,NA	0	0.5	AC
chr10	27775186	28682933	907748	3	BAMBI,ARMC4,MPP7	AC2,DC,AC2	0.333333	0.666667	AC
chr12	75275979	75503864	227886	2	GLIPR1,CAPS2	NA,NA	0	0	NA
chr3	119314293	119767103	452811	3	ARHGAP31-AS1,PLA1A,MAATS1	DC,DC,DC	1	0	DC
chr11	1554051	1599185	45135	2	DUSP8,KRTAP5-AS1	AC/DC,DC	1	0.5	AC/DC
chr7	3301252	4728722	1427471	2	SDK1,AC092428.1	DC,AC2	0.5	0.5	AC/DC
chr7	603185	955408	352224	2	ADAP1,AC147651.4	AC1,AC2	0	1	AC
chr8	94249253	94570649	321397	3	GEM,FSBP,AC023632.2	NA,AC2,AC2	0	0.666667	AC
chr1	170532129	170739422	207294	2	GORAB,PRRX1	NA,AC2	0	0.5	AC
chr21	14961235	15065937	104703	2	NRIP1,AF127577.2	AC2,NA	0	0.5	AC
chr3	171459248	171938716	479469	2	TMEM212,AC092919.1	DC,AC2	0.5	0.5	AC/DC
chr3	49803261	50277547	474287	2	INKA1,SEMA3B	AC2,AC/DC	0.5	1	AC/DC
chr22	19756703	20787721	1031019	3	TBX1,SERPIND1,RTN4R	DC,NA,DC	0.666667	0	DC
chr1	50960745	51345117	384373	2	TTC39A,CDKN2C	AC2,AC2	0	1	AC
chr3	27110085	27484421	374337	3	SLC4A7,AC099535.2,NEK10	DC,DC,DC	1	0	DC
chr1	154469772	155134900	665129	3	EFNA1,SHE,KCNN3	AC/DC,AC2,NA	0.333333	0.666667	AC
chr6	133987581	134318113	330533	2	SGK1,SLC2A12	AC2,NA	0	0.5	AC
chr8	37858618	38099289	240672	2	RAB11FIP1,AP006545.3	NA,AC2	0	0.5	AC
chr1	226148003	226739324	591322	2	ITPKB,ACBD3-AS1	DC,NA	0.5	0	DC
chr4	112272968	112285905	12938	2	TIFA,AC109347.2	NA,NA	0	0	NA
chr16	1989660	2095434	105775	2	SYNGR3,AC009065.2	AC/DC,DC	1	0.5	AC/DC
chr15	60488284	61229303	741020	2	RORA,AC012404.1	NA,NA	0	0	NA
chr19	48630030	48876059	246030	2	PPP1R15A,DBP	AC1,AC1	0	1	AC
chr17	50866679	51085472	218794	2	AC005920.2,TOB1-AS1	NA,AC1	0	0.5	AC
chr18	67481791	67516721	34931	3	DSEL,AC110597.3,AC110597.1	NA,NA,NA	0	0	NA
chr7	75986831	76287289	300459	2	TMEM120A,SRRM3	AC1,AC2	0	1	AC
chr18	75070197	75289951	219755	2	TSHZ1,AC015819.2	NA,NA	0	0	NA
chr11	75100563	75243705	143143	2	TPBGL,SLCO2B1	DC,DC	1	0	DC
chr12	85280220	85836410	556191	2	ALX1,RASSF9	NA,NA	0	0	NA
chr4	47831330	48269839	438510	4	AC107068.2,NIPAL1,TEC,TXK	NA,AC2,AC2,AC2	0	0.75	AC
chr9	38571358	39288316	716959	3	CNTNAP3,ANKRD18A,FAM201A	NA,NA,NA	0	0	NA
chr2	1546665	1625420	78756	2	AC144450.1,AC141930.1	AC/DC,DC	1	0.5	AC/DC
chr2	48529383	48776518	247136	2	STON1,STON1-GTF2A1L	NA,NA	0	0	NA
chr3	172560888	172711219	150332	2	NCEH1,LINC02068	DC,DC	1	0	DC
chr17	43211835	44561263	1349429	5	TMEM106A,C17orf53,MEOX1,FAM171A2,FZD2	AC2,DC,AC2,NA,AC2	0.2	0.6	AC
chr10	48684876	49188586	503711	2	WDFY4,TMEM273	DC,DC	1	0	DC
chr19	676392	1259141	582750	3	MIDN,FSTL3,LINC01836	AC/DC,AC/DC,DC	1	0.666667	AC/DC
chr11	33665220	34358011	692792	2	ABTB2,AL049629.1	DC,NA	0.5	0	DC
chr4	158201604	158270212	68609	2	TMEM144,AC098679.5	NA,NA	0	0	NA
chr7	11180902	11832199	651298	2	AC004160.1,THSD7A	NA,NA	0	0	NA
chr1	227918656	228378877	460222	2	WNT9A,OBSCN	AC2,AC2	0	1	AC
chr16	27313387	28063715	750329	2	AC106739.1,GSG1L	NA,AC2	0	0.5	AC
chr2	39436530	39717964	281435	2	MAP4K3-DT,TMEM178A	AC2,AC2	0	1	AC
chr5	58107631	58145997	38367	2	AC008786.1,LINC02101	NA,NA	0	0	NA
chr9	122202577	122639686	437110	2	LHX6,AL359636.2	AC2,AC2	0	1	AC
chr4	113900284	113979728	79445	2	ARSJ,AC104779.1	NA,DC	0.5	0	DC
chr12	9065163	9208396	143234	2	PZP,A2M-AS1	NA,NA	0	0	NA
chr6	13357830	14136919	779090	3	CD83,GFOD1,RNF182	NA,DC,NA	0.333333	0	NA
chr7	140177184	140673994	496811	2	KDM7A-DT,DENND2A	AC2,AC2	0	1	AC
chr14	38207904	38948274	740371	3	LINC00639,SSTR1,CLEC14A	NA,NA,AC2	0	0.333333	NA
chr8	124823702	125438404	614703	2	TRIB1,LINC00964	AC1,AC2	0	1	AC
chr5	159865080	160487427	622348	2	MIR3142HG,ADRA1B	DC,AC2	0.5	0.5	AC/DC
chr4	185445182	185956653	511472	2	SORBS2,CCDC110	NA,AC2	0	0.5	AC
chr9	62801461	62838303	36843	2	LINC01410,AL512625.2	NA,NA	0	0	NA
chr12	101877580	102197834	320255	2	DRAM1,PMCH	NA,NA	0	0	NA
chr2	30231534	30361011	129478	2	LBH,LINC01936	AC2,AC2	0	1	AC
chr14	56117814	56427033	309220	2	PELI2,LINC02284	AC2,NA	0	0.5	AC
chr11	82781502	82958278	176777	2	DDIAS,LINC02734	DC,DC	1	0	DC
chr14	40954693	41904550	949858	2	LRFN5,LINC02315	AC2,NA	0	0.5	AC
chr10	72273924	72276037	2114	2	DDIT4-AS1,DDIT4	AC2,AC1	0	1	AC
chr3	38845767	39154563	308797	2	CSRNP1,SCN11A	NA,NA	0	0	NA
chr8	85220587	85449041	228455	2	CA13,CA3	NA,NA	0	0	NA
chr1	203273221	203309603	36383	2	BTG2,LINC01353	DC,DC	1	0	DC
chr11	124744634	124766120	21487	2	AP000866.2,AP000866.5	AC/DC,DC	1	0.5	AC/DC
chr15	69072926	69415030	342105	2	AC027237.3,EWSAT1	AC2,AC2	0	1	AC
chr17	78107398	78142969	35572	2	TMC8,TNRC6C-AS1	AC2,AC2	0	1	AC
chr10	129784983	129963842	178860	2	EBF3,LINC02666	AC/DC,DC	1	0.5	AC/DC
chr15	80779343	80999982	220640	2	AC068870.2,CEMIP	AC2,AC2	0	1	AC
chr4	155734448	155807775	73328	2	GUCY1B1,AC104083.1	NA,NA	0	0	NA
chr21	41361999	41459215	97217	2	MX1,MX2	DC,NA	0.5	0	DC
chr14	58370023	58648322	278300	2	AL139021.2,DACT1	NA,AC2	0	0.5	AC
chr1	44674692	44843254	168563	2	PTCH2,ARMH1	AC2,AC1	0	1	AC
chr17	55392622	56511660	1119039	2	MMD,ANKFN1	NA,NA	0	0	NA
chr2	74833981	75189950	355970	2	HK2,AC007681.1	AC2,AC2	0	1	AC
chr3	31704058	31991724	287667	2	OSBPL10-AS1,ZNF860	AC2,AC2	0	1	AC
chrX	45505388	45770275	264888	2	MIR222HG,LINC01204	DC,NA	0.5	0	DC
chr6	73413515	73570597	157083	2	CGAS,AL121972.1	AC2,AC2	0	1	AC
chr20	62596732	62685786	89055	2	SLCO4A1,BX640514.2	DC,DC	1	0	DC
chr17	21284672	21419871	135200	2	MAP2K3,KCNJ12	DC,DC	1	0	DC
chr15	45430529	45691282	260754	2	SQOR,C15orf48	AC2,NA	0	0.5	AC
chr12	121019111	121234107	214997	2	P2RX4,OASL	AC2,NA	0	0.5	AC
chr8	48551567	48921741	370175	2	SNAI2,AC022915.2	NA,AC2	0	0.5	AC
chr1	39955112	40862364	907253	3	CITED4,MFSD2A,AL031985.3	AC2,AC2,NA	0	0.666667	AC
chr13	100708325	101416509	708185	2	NALCN,NALCN-AS1	DC,NA	0.5	0	DC
chr10	13991815	14087606	95792	2	AC044781.1,AL157896.1	NA,NA	0	0	NA
chr16	75472052	75556269	84218	2	TMEM231,CHST6	NA,NA	0	0	NA
chr10	90740823	90921277	180455	2	ANKRD1,HTR7	AC/DC,NA	0.5	0.5	AC/DC
chr19	56595264	56657248	61985	2	ZNF71,SMIM17	NA,NA	0	0	NA
chr2	109127327	109504635	377309	2	SH3RF3,SH3RF3-AS1	NA,AC2	0	0.5	AC
chr3	29526251	30305038	778788	3	RBMS3-AS2,AC025614.2,RBMS3-AS1	NA,AC2,NA	0	0.333333	NA
chr1	107571161	108644901	1073741	3	VAV3,FAM102B,LINC02785	AC2,NA,AC2	0	0.666667	AC

### Sheet: Legend
LEGEND
seqnames	TRG cluster chromosome
start	TRG cluster start position
end	TRG cluster end position
size	TRG cluster size
number_TRGs	Number of TRGs in cluster
TRGs	Gene names of TRGs in cluster
TRG_regulation	Annotation of TRG regulation type as AC, DC or AC/DC for TRGs in cluster
DC_score	Proportion of TRGs with DC features in TRG cluster
AC_score	Proportion of TRGs with AC features in TRG cluster
TRGcluster_regulation	Annotation of predominant TRG cluster regulation type
