## Supplementary Dataset 6 for "Two distinct chromatin modules regulate proinflammatory gene expression"

### Sheet: PLP sequences
Probe ID	Padlock probe (PLP) sequence	Target sequence (mRNA)	Transcript ID
CXCL1_PLP1	CTCACCTGTTCAGCATCTTTTCTATGATTACTGACTGCGTCTATTTAGTGCCTTAGACACATCATACGGACTGTGTACATGGAAACCATAA	AAAGATGCTGAACAGGTGAGTTATGGTTTCCATGTACACAG	ENST00000395761.4
CXCL1_PLP2	CGTAAAGGAAACCTTAATTGTGTCTATGATTACTGACTGCGTCTATTTAGTGCCTTAGACACATCATACGGAGGCACCAGAGCAGTAATTAT	CACAATTAAGGTTTCCTTTACGATAATTACTGCTCTGGTGCC	ENST00000395761.4
CXCL1_PLP3	GATTAAAAACAGCCAGAACCTTCTATGATTACTGACTGCGTCTATTTAGTGCCTTAGACACATCATACGGATGGTCTCCACTGTACTATTG	AGGTTCTGGCTGTTTTTAATCCAATAGTACAGTGGAGACCA	ENST00000395761.4
CXCL1_PLP4	TTCCCGAGCACCTACTCAGTCTATGATTACTGACTGCGTCTATTTAGTGCCTTAGACACATCATACGGAAAGAGTGTTGTGCAATCAGCT	CTGAGTAGGTGCTCGGGAAAGCTGATTGCACAACACTCTT	ENST00000395761.4
CXCL2_PLP1	GCAAACTCCAATGAGACCTTATCTATGATTACTGACTGCGTCTATTTAGTGCGGTACGGAAGTGTATATCAGAAAACACTTCAGCACAACTG	TAAGGTCTCATTGGAGTTTGCCAGTTGTGCTGAAGTGTTTTC	ENST00000508487.3
CXCL2_PLP2	CCCAGTGCAATATTATTGTGAAATCTATGATTACTGACTGCGTCTATTTAGTGCGGTACGGAAGTGTATATCAGTGGTGGCAACCAGTTATATA	TTTCACAATAATATTGCACTGGGTATATAACTGGTTGCCACCAC	ENST00000508487.3
CXCL2_PLP3	CTCAAAGCAACCTCATGATGTATCTATGATTACTGACTGCGTCTATTTAGTGCGGTACGGAAGTGTATATCAACTGGGCCTCACTTGAGC	TACATCATGAGGTTGCTTTGAGGCTCAAGTGAGGCCCAGT	ENST00000508487.3
CXCL2_PLP4	TGTCCTGTTTCCCCAGGCTTCTATGATTACTGACTGCGTCTATTTAGTGCGGTACGGAAGTGTATATCAACTGCACAACAGTCTTCTCC	AGCCTGGGGAAACAGGACAGGAGAAGACTGTTGTGCAGT	ENST00000508487.3
CXCL3_PLP1	TGAAATACTGAAATATCCTCTGTCTATGATTACTGACTGCGTCTATTTAGTGGACAGTTTACACTATTCGCGCCTGGAAATGGAAGACAC	CAGAGGATATTTCAGTATTTCAGTGTCTTCCATTTCCAGG	ENST00000296026.4
CXCL3_PLP2	TCACCAAGAAGGCTTACAGTCTATGATTACTGACTGCGTCTATTTAGTGGACAGTTTACACTATTCGCGTTACTGCAAAGTTTCTGCTCT	CTGTAAGCCTTCTTGGTGAAGAGCAGAAACTTTGCAGTAA	ENST00000296026.4
CXCL3_PLP3	AGAAAACTTGCACTCCTGAATGTCTATGATTACTGACTGCGTCTATTTAGTGGACAGTTTACACTATTCGCGTACCCACTGCCTTCTATAGC	CATTCAGGAGTGCAAGTTTTCTGCTATAGAAGGCAGTGGGTA	ENST00000296026.4
CXCL8_PLP1	AAAACGCTGTAGGTCAGAAATCTATGATTACTGACTGCGTCTATTTAGTGGACATAGACCATACCACGTTGGATCACATTTAGACATAGG	TTTCTGACCTACAGCGTTTTCCTATGTCTAAATGTGATCC	ENST00000307407.8
CXCL8_PLP2	AAATCTGAGGCTTGTCAATGATCTATGATTACTGACTGCGTCTATTTAGTGGACATAGACCATACCACGTTAAACCAGACAGGAATTAATGAC	TCATTGACAAGCCTCAGATTTGTCATTAATTCCTGTCTGGTTT	ENST00000307407.8
CXCL8_PLP3	CTCTGTGATACCACAGTGTCTATGATTACTGACTGCGTCTATTTAGTGGACATAGACCATACCACGTTCTGGTCAATATTGCATAATC	CACTGTGGTATCACAGAGGATTATGCAATATTGACCAG	ENST00000307407.8
CXCL8_PLP4	TGACCTCAGTTAGTTCTTTGTTTCTATGATTACTGACTGCGTCTATTTAGTGGACATAGACCATACCACGTTCTGAATATTCTCCTAGCCCT	AACAAAGAACTAACTGAGGTCAAGGGCTAGGAGAATATTCAG	ENST00000307407.8
NFKBIA_PLP1	GGGCTGATGTGAAGTAAAAGTCTATGATTACTGACTGCGTCTATTTAGTGGCACTATTACGCAGAGCATCTCCTTCACTCTCTAGGATGT	CTTTTACTTCACATCAGCCCACATCCTAGAGAGTGAAGGA	ENST00000216797.10
NFKBIA_PLP2	CAGGTGGGTCATAAAGACCTCTATGATTACTGACTGCGTCTATTTAGTGGCACTATTACGCAGAGCATCTGGCAAATAGCAGAGGCTC	GGTCTTTATGACCCACCTGGAGCCTCTGCTATTTGCCA	ENST00000216797.10
NFKBIA_PLP3	CTTGCCTGGACTCCTTAATCTATGATTACTGACTGCGTCTATTTAGTGGCACTATTACGCAGAGCATCCAAATGTTAGGAGTTTAAGCT	TTAAGGAGTCCAGGCAAGAGCTTAAACTCCTAACATTTG	ENST00000216797.10
NFKBIA_PLP4	TTATAAAGGCATCCAATAGGTCTATGATTACTGACTGCGTCTATTTAGTGGCACTATTACGCAGAGCATCTCTGGGTTCTGAAAGAACT	CCTATTGGATGCCTTTATAAAGTTCTTTCAGAACCCAGA	ENST00000216797.10
NFKBIA_PLP5	TGCACAGAAATTTGAGAGACTCTATGATTACTGACTGCGTCTATTTAGTGGCACTATTACGCAGAGCATCCATTCTTGGGATACTGGTTA	GTCTCTCAAATTTCTGTGCATAACCAGTATCCCAAGAATG	ENST00000216797.10
NFKBIA_PLP6	GTTTGCCTTTAATGCTTCTCTCTATGATTACTGACTGCGTCTATTTAGTGGCACTATTACGCAGAGCATCAACTTTACAGGCTGAGAGA	GAGAAGCATTAAAGGCAAACTCTCTCAGCCTGTAAAGTT	ENST00000216797.10
NFKBIA_PLP7	CTCCATTCTCCATAGCCCATCTATGATTACTGACTGCGTCTATTTAGTGGCACTATTACGCAGAGCATCCTACTGGAAATAACTCTTGGA	TGGGCTATGGAGAATGGAGTCCAAGAGTTATTTCCAGTAG	ENST00000216797.10
SELE_PLP1	TCAAGGATGCTGCCAGATATCTATGATTACTGACTGCGTCTATTTAGTGGGTATAGTACATTCCCGCACAACACATTGCAGGTAGAGG	TATCTGGCAGCATCCTTGACCTCTACCTGCAATGTGTT	ENST00000333360.12
SELE_PLP2	ATGAACCATGCTATTGAATCTCTATGATTACTGACTGCGTCTATTTAGTGGGTATAGTACATTCCCGCACACTGTATGAGGTACTTTCC	GATTCAATAGCATGGTTCATGGAAAGTACCTCATACAGT	ENST00000333360.12
SELE_PLP3	AAGATGCCCACACACTGAATCTATGATTACTGACTGCGTCTATTTAGTGGGTATAGTACATTCCCGCACTTTGCATGCTGTAAATTTGCC	TTCAGTGTGTGGGCATCTTGGCAAATTTACAGCATGCAAA	ENST00000333360.12
SELE_PLP4	GCTAATGTATAGCTGTGGCTCTATGATTACTGACTGCGTCTATTTAGTGGGTATAGTACATTCCCGCACCACCTATCCTAAACCTTGAT	GCCACAGCTATACATTAGCATCAAGGTTTAGGATAGGTG	ENST00000333360.12
SELE_PLP5	ACTTAAGGAAAGGGAGACACTCTATGATTACTGACTGCGTCTATTTAGTGGGTATAGTACATTCCCGCACCATTATGATCCACACTTTAC	GTGTCTCCCTTTCCTTAAGTGTAAAGTGTGGATCATAATGA	ENST00000333360.12
SELE_PLP6	TCACTCACAACATTATAGTATTCTATGATTACTGACTGCGTCTATTTAGTGGGTATAGTACATTCCCGCACTAGGTACCTTATCCACAC	ATACTATAATGTTGTGAGTGAGTGTGGATAAGGTACCTA	ENST00000333360.12
SELE_PLP7	GCCATAGACTTTAACTGAAGTCTATGATTACTGACTGCGTCTATTTAGTGGGTATAGTACATTCCCGCACTCAGCAGTCCTACAGAGT	CTTCAGTTAAAGTCTATGGCACTCTGTAGGACTGCTGA	ENST00000333360.12
BIRC2_PLP1	GCTATATGGAAACAACTTAAGTCTATGATTACTGACTGCGTCTATTTAGTGCACACTAACTCGAATGACCACTACTCCCATGTTCAAGCA	CTTAAGTTGTTTCCATATAGCTGCTTGAACATGGGAGTAG	ENST00000227758.7
BIRC2_PLP2	GAAGAATCATATATCAAGTGAGTCTATGATTACTGACTGCGTCTATTTAGTGCACACTAACTCGAATGACCACGAATTCAGCAGCCTACTA	CTCACTTGATATATGATTCTTCTAGTAGGCTGCTGAATTCG	ENST00000227758.7
BIRC2_PLP3	GCTTATTTGGCATTGCTTTGTCTATGATTACTGACTGCGTCTATTTAGTGCACACTAACTCGAATGACCAGAGGGTTTATTATTTGCACC	CAAAGCAATGCCAAATAAGCGGTGCAAATAATAAACCCTC	ENST00000227758.7
BIRC2_PLP4	GCACTGAAATACAACATACCTCTATGATTACTGACTGCGTCTATTTAGTGCACACTAACTCGAATGACCACTATACTATTTCCTGCCCTT	GGTATGTTGTATTTCAGTGCAAGGGCAGGAAATAGTATAG	ENST00000227758.7
BIRC2_PLP5	ATCTTGGTCACCTTTCTCTGTCTATGATTACTGACTGCGTCTATTTAGTGCACACTAACTCGAATGACCACATGGTTTCTAAGACTCATAC	CAGAGAAAGGTGACCAAGATGTATGAGTCTTAGAAACCATG	ENST00000227758.7
LEGEND	5' arm of probe - linker - Anchor - linker - Bridge probe sequence - linker - 3' arm of probe

### Sheet: BP and DO sequences 
Target	Bridge Probe (BP) sequence	Detection Oligo (DO) Sequence	DO modification (5')
CXCL1	CTTAGACACATCATACGCTTGTGAGGGATCGTTATCTCC	GGAGATAACGATCCCTCACA	AF488
CXCL2	GGTACGGAAGTGTATATGTACAGTTGGAAAGCCGAGTAC	GTACTCGGCTTTCCAACTGT	Atto550
CXCL3	ACAGTTTACACTATTCGGCCTGTACCCGGTCACATAGAA	TTCTATGTGACCGGGTACA	AF750
CXCL8	ACATAGACCATACCACGAAGACAGGCAGTCACAGATATG	CATATCTGTGACTGCCTGTC	Alexa647
NFKBIA	CACTATTACGCAGAGCAAGACAGTTGGAAAGCCGAGTAC	GTACTCGGCTTTCCAACTGT	Atto550
SELE	GTATAGTACATTCCCGCTGGACAGGCAGTCACAGATATG	CATATCTGTGACTGCCTGTC	Alexa647
BIRC2 (I)	ACACTAACTCGAATGACCATGTGAGGGATCGTTATCTCC	GGAGATAACGATCCCTCACA	AF488
BIRC2 (II)	ACACTAACTCGAATGACCAACAGTTGGAAAGCCGAGTAC	GTACTCGGCTTTCCAACTGT	Atto550
